# Transcriptome mining extends the host range of the *Flaviviridae* to non-bilaterians

**DOI:** 10.1101/2022.11.24.517790

**Authors:** Jonathon C.O. Mifsud, Vincenzo A. Costa, Mary E. Petrone, Ezequiel M. Marzinelli, Edward C. Holmes, Erin Harvey

**Affiliations:** Sydney Institute for Infectious Diseases, School of Medical Sciences, The University of Sydney, Sydney, NSW 2006, Australia; School of Life and Environmental Sciences, The University of Sydney, Sydney, NSW 2006, Australia; Sydney Institute of Marine Science, 19 Chowder Bay Rd, Mosman, NSW, 2088 Australia; Singapore Centre for Environmental Life Sciences Engineering, Nanyang Technological University, Singapore, 637551 Singapore

**Keywords:** *Flaviviridae*, *Flavivirus*, *Pestivirus*, *Hepacivirus*, virus discovery, Metazoa, phylogeny

## Abstract

The *Flaviviridae* are a family of positive-sense RNA viruses that include well-documented agents of human disease. Despite their importance and ubiquity, the time-scale of flaviviral evolution is uncertain. An ancient origin, spanning time-scales of millions of years, is supported by their presence in both vertebrates and invertebrates and the identification of a flavivirus-derived endogenous viral element in the peach blossom jellyfish genome (*Craspedacusta Sowerby*, phylum Cnidaria), implying that the flaviviruses arose early in the evolution of the Metazoa. To date, however, no exogenous flavivirus sequences have been identified in these hosts. To help resolve the antiquity of the *Flavivirdae* we mined publicly available transcriptome data across the Metazoa. From this, we expanded the diversity within the family through the identification of 32 novel viral sequences, and extended the host range of the pestiviruses to include amphibians, reptiles, and ray-finned fish. Through cophylogenetic analysis we found cross-species transmission to be the predominate macroevolutionary event across the non-vectored flaviviral genera (median, 68%), including a cross-species transmission event between bats and rodents, although long-term virus-host co-divergence was still a regular occurrence (median, 23%). Notably, we discovered flavivirus-like sequences in basal metazoan species, including the first associated with Cnidaria. This sequence formed a basal lineage to the genus *Flavivirus* and was closer to arthropod and crustacean flaviviruses than those in the tamanavirus group that include a variety of invertebrate and vertebrate viruses. Combined, these data attest an ancient origin of the flaviviruses, close to the emergence of the metazoans 750–800 million years ago.
