## Supplementary Table 1 for "Transcriptome mining extends the host range of the *Flaviviridae* to non-bilaterians"

### Sheet: SupTable_1
tree	substitution_model	trimal_consensus_value	trimal_gap_threshold	mafft_alignment_algorithm	number_of_sequences	alignment_length
Flaviviridae_NS5	LG+F+R10	20	0.9	genafpair	397	713
Flavivirus_Jingmenvirus_NS3	LG+F+R7	10	0.9	genafpair	169	474
Flavivirus_Jingmenvirus_NS5	LG+F+R9	40	0.9	genafpair	204	659
Hepacivirus_Pegivirus_NS3	LG+F+R7	50	0.9	genafpair	134	590
Hepacivirus_Pegivirus_NS5	LG+F+R7	gappyout	gappyout	genafpair	109	601
Pestivirus_LGF_NS3	LG+R5	60	0.7	genafpair	57	643
Pestivirus_LGF_NS5	LG+F+R8	60	0.7	genafpair	82	688
Flavivirus_Jingmenvirus_endo_NS5	LG+F+R9	20	0.9	genafpair	225	565
